# Plant responses to wheat curl mites and wheat streak mosaic virus (WSMV): first evidence of virus tolerance in wheat

**DOI:** 10.1101/2024.09.15.612927

**Authors:** Lise Pingault, Tessa Albrecht, Kirk Broders, Jennifer Rushton, Joe Louis, Punya Nachappa, Vamsi Nalam

## Abstract

Wheat curl mites (WCM) are arthropod pests that pose significant threats to wheat crops by causing direct damage by feeding, and transmitting viruses such as Wheat Streak Mosaic Virus (WSMV), Triticum Mosaic Virus (TriMV), and High Plains Wheat Mosaic Virus (HPWMoV), leading to substantial losses in wheat, barley, oats, and rye. Over three years of field screening, we found that the cultivar Hatcher consistently produced higher yields under high WSMV disease pressure, outperforming Mace and TAM112, which carry the *Wsm1* gene and a QTL for curl mite resistance, respectively, indicating tolerance. To investigate the mechanisms underlying the tolerance phenotype in Hatcher, we compared its response to WCM and WSMV infection with a susceptible genotype, CO15D173R. Transcriptomic analysis revealed a nuanced interplay between plant defense and growth in Hatcher, with upregulation of genes related to jasmonic acid (JA), salicylic acid (SA), and abscisic acid (ABA) pathways, indicating a coordinated defense response. The activation of lignin biosynthesis genes points to a potential role of cell wall strengthening in deterring WCM and WSMV. Additionally, the regulation of genes involved in growth-related hormonal pathways such as gibberellic acid (GA), and brassinosteroids (BR) highlights Hatcher’s ability to maintain growth disease pressure. Our findings provide insight into the intricate network of phytohormones, growth-defense trade-offs, and cell wall modifications contributing to Hatcher’s tolerance to WCM and WSMV. This knowledge can inform the development of tolerant wheat varieties and enhance integrated pest management strategies, ultimately safeguarding wheat production.
