## Supplemental Table 1 for "Plant responses to wheat curl mites and wheat streak mosaic virus (WSMV): first evidence of virus tolerance in wheat"

### Sheet: Tolerant
Supplemental Table 1: Mapping summary
Conditions		Input	Mapped	Mapped	%mapped
Ctrl	Tolerant_Replicate1	27614898	25793402	25671934	0.93184
	Tolerant_Replicate2	23575323	21697737	21615842	0.918621
	Tolerant_Replicate3	25322086	23709776	23629137	0.934736
WCM	Tolerant_Replicate1	25602221	23597073	23508022	0.919942
	Tolerant_Replicate2	29240217	27277887	27219620	0.931893
	Tolerant_Replicate3	27405797	25044712	25015055	0.913306
Ctrl	Susceptible_Replicate1	20599102	19131402	19106499	0.928145
	Susceptible_Replicate2	23892459	21952293	21931867	0.918368
	Susceptible_Replicate3	24465180	22770746	22739184	0.930096
WCM	Susceptible_Replicate1	25990396	24092191	24063004	0.926404
	Susceptible_Replicate2	28500192	25429100	25358995	0.891013
	Susceptible_Replicate3	23519118	21795059	21724932	0.925205
